# A genotoxin associated with colorectal cancer linked to gut dysbiosis in children with cystic fibrosis

**DOI:** 10.1101/2025.09.04.674286

**Authors:** Kaitlyn E. Barrack, Sarvesh V. Surve, Ana V. de Sousa Bezerra, Caitlin E. Murphy, Shannon M. Soucy, Miguel A. Aguilar Ramos, Rebecca A. Valls, Rebekah D. Ruff, Emily P. Balskus, Julie L. Sanville, Juliette C. Madan, George A. O’Toole

**Affiliations:** Department of Microbiology and Immunology, Geisel School of Medicine at Dartmouth, Hanover, New Hampshire, USA; Department of Biomedical Data Science, Geisel School of Medicine at Dartmouth, Hanover, New Hampshire, USA; Department of Chemistry and Chemical Biology, Harvard University, Cambridge, MA, USA; Howard Hughes Medical Institute, Harvard University, Cambridge, MA, USA; Division of Pediatric Gastroenterology, Department of Pediatrics, Dartmouth Hitchcock Medical Center, Lebanon, New Hampshire, USA; Departments of Psychiatry and Pediatrics, Dartmouth Hitchcock Medical Center, Lebanon, New Hampshire, USA; Geisel School of Medicine at Dartmouth, Hanover, New Hampshire, USA

**Keywords:** cystic fibrosis, gut microbiome, colibactin, dysbiosis, physiology

## Abstract

Cystic fibrosis (CF) substantially alters the gastrointestinal microbiome from an early age, leading to significant changes in microbial composition and functionality. This study explores the physiological and microbiological factors contributing to dysbiosis in children with cystic fibrosis (cwCF), characterized by an increase in potentially pathogenic *Escherichia coli* and a decrease in beneficial anaerobes such as *Bacteroides*. In this study, we employed an in vitro medium representative of the nutritional environment of the CF colon to test the role of factors including mucin, fat, bile, pH, antibiotics and features associated with inflammation (e.g., nitrate, sulfate, formate, reactive oxygen species) on growth of clinical isolates of *E. coli* and *Bacteroides* spp. We further examined interactions between these two microbes under CF-like conditions to understand modulators of microbial competition, and identified glycerol, a surrogate of increased fat, as a significant driver of altered microbial competition. Finally, we investigated genetic determinants influencing these microbial interactions, with the focus on glycerol metabolism, by performing a transposon mutagenesis screen in *E. coli*. Results of this screen pointed to the role of colibactin production in mediating this microbial competition; colibactin is a DNA-damaging genotoxin associated with the increased risk of colorectal cancer (CRC) in CF populations. This work enhances our understanding of mechanisms of microbial competition in the CF gut, while potentially enhancing our understanding of colorectal cancer risk in persons with CF through the identification of early-life microbial biomarkers.

**Significance Statement:** The risk of CRC development in CF populations is significantly increased. This study examines the interplay of altered intestinal physiology in the microbial dysbiosis common in the CF gut, implicating the high fat environment in a competition-mediated depletion of immune-modulating *Bacteroides*. This work identifies candidate features of the young CF intestine and gut microbiome that may contribute to advanced development of CRC in these populations, informing potential therapeutic approaches.
