## Supplementary material for "A genotoxin associated with colorectal cancer linked to gut dysbiosis in children with cystic fibrosis": TableS11

### Sheet: Sheet1
Supplemental Table 11. Mutants mapped to the clb island.
Primary plate	Primary well	Ec viability	Bv rescue status	sallseqid	eval	bitscore	pident	qcovs	qend	sstart_Tnseq	send_Tnseq	Direction of Tn	Type	Start_gene	Stop_gene	Strand	Locus Tag	Gene	Product	DbXrefs
2	C9	Yes	Full	2	2.42e-74	274	86.124	100	209	687898	688105	Forward	cds	680466	690086	+	HKJJMI_16445	clbB	colibactin hybrid non-ribosomal peptide synthetase/type I polyketide synthase ClbB	RefSeq:WP_097291090.1, SO:0001217, UniParc:UPI000BE265E0, UniRef:UniRef100_UPI000BE265E0, UniRef:UniRef50_Q0P7J2, UniRef:UniRef90_Q0P7J2
10	G5	Yes	Full	2	0	1022	92.204	100	666	681762	682423	Forward	cds	680466	690086	+	HKJJMI_16445	clbB	colibactin hybrid non-ribosomal peptide synthetase/type I polyketide synthase ClbB	RefSeq:WP_097291090.1, SO:0001217, UniParc:UPI000BE265E0, UniRef:UniRef100_UPI000BE265E0, UniRef:UniRef50_Q0P7J2, UniRef:UniRef90_Q0P7J2
13	F4	Yes	Full	2	1.75e-147	518	92.727	95	346	680729	680400	Backward	cds	680466	690086	+	HKJJMI_16445	clbB	colibactin hybrid non-ribosomal peptide synthetase/type I polyketide synthase ClbB	RefSeq:WP_097291090.1, SO:0001217, UniParc:UPI000BE265E0, UniRef:UniRef100_UPI000BE265E0, UniRef:UniRef50_Q0P7J2, UniRef:UniRef90_Q0P7J2
19	A7	Yes	Full	2	0	1007	99.636	86	639	713010	713558	Forward	cds	710764	717228	+	HKJJMI_16490	clbK	colibactin hybrid non-ribosomal peptide synthetase/type I polyketide synthase ClbK	RefSeq:WP_000222467.1, SO:0001217, UniParc:UPI00000DED09, UniRef:UniRef100_Q0P7K1, UniRef:UniRef50_A0A332K8L3, UniRef:UniRef90_A0A332K8L3
29	D4	Yes	Full	2	1.67e-167	584	96.765	100	340	709527	709189	Backward	cds	704253	710753	+	HKJJMI_16485	clbJ	colibactin non-ribosomal peptide synthetase ClbJ	RefSeq:WP_001557059.1, SO:0001217, UniParc:UPI0002A28F18, UniRef:UniRef100_UPI0002A28F18, UniRef:UniRef50_A0A332K8L3, UniRef:UniRef90_W9BPR7
29	D4	Yes	Full	2	1.67e-167	584	96.765	100	340	715180	714842	Backward	cds	710764	717228	+	HKJJMI_16490	clbK	colibactin hybrid non-ribosomal peptide synthetase/type I polyketide synthase ClbK	RefSeq:WP_000222467.1, SO:0001217, UniParc:UPI00000DED09, UniRef:UniRef100_Q0P7K1, UniRef:UniRef50_A0A332K8L3, UniRef:UniRef90_A0A332K8L3
36	A7	Yes	Full	2	0	1055	91.884	100	688	713452	712764	Backward	cds	710764	717228	+	HKJJMI_16490	clbK	colibactin hybrid non-ribosomal peptide synthetase/type I polyketide synthase ClbK
36	F11	Yes	Full	2	1.25e-103	372	92.857	79	302	713464	713229	Backward	cds	710764	717228	+	HKJJMI_16490	clbK	colibactin hybrid non-ribosomal peptide synthetase/type I polyketide synthase ClbK	RefSeq:WP_000222467.1, SO:0001217, UniParc:UPI00000DED09, UniRef:UniRef100_Q0P7K1, UniRef:UniRef50_A0A332K8L3, UniRef:UniRef90_A0A332K8L3
37	B2	Yes	Full	2	0	743	97.406	100	424	713187	712764	Backward	cds	710764	717228	+	HKJJMI_16490	clbK	colibactin hybrid non-ribosomal peptide synthetase/type I polyketide synthase ClbK	RefSeq:WP_000222467.1, SO:0001217, UniParc:UPI00000DED09, UniRef:UniRef100_Q0P7K1, UniRef:UniRef50_A0A332K8L3, UniRef:UniRef90_A0A332K8L3
37	C2	Yes	Full	2	0	1009	91.629	100	667	713427	712764	Backward	cds	710764	717228	+	HKJJMI_16490	clbK	colibactin hybrid non-ribosomal peptide synthetase/type I polyketide synthase ClbK	RefSeq:WP_000222467.1, SO:0001217, UniParc:UPI00000DED09, UniRef:UniRef100_Q0P7K1, UniRef:UniRef50_A0A332K8L3, UniRef:UniRef90_A0A332K8L3
37	D1	Yes	Full	2	2.04e-105	377	93.644	100	235	713464	713229	Backward	cds	710764	717228	+	HKJJMI_16490	clbK	colibactin hybrid non-ribosomal peptide synthetase/type I polyketide synthase ClbK	RefSeq:WP_000222467.1, SO:0001217, UniParc:UPI00000DED09, UniRef:UniRef100_Q0P7K1, UniRef:UniRef50_A0A332K8L3, UniRef:UniRef90_A0A332K8L3
38	A6	Yes	Full	2	9.12e-99	355	92.92	100	225	713454	713229	Backward	cds	710764	717228	+	HKJJMI_16490	clbK	colibactin hybrid non-ribosomal peptide synthetase/type I polyketide synthase ClbK	RefSeq:WP_000222467.1, SO:0001217, UniParc:UPI00000DED09, UniRef:UniRef100_Q0P7K1, UniRef:UniRef50_A0A332K8L3, UniRef:UniRef90_A0A332K8L3
38	F9	Yes	Full	2	0	737	97.852	100	418	713183	712765	Backward	cds	710764	717228	+	HKJJMI_16490	clbK	colibactin hybrid non-ribosomal peptide synthetase/type I polyketide synthase ClbK	RefSeq:WP_000222467.1, SO:0001217, UniParc:UPI00000DED09, UniRef:UniRef100_Q0P7K1, UniRef:UniRef50_A0A332K8L3, UniRef:UniRef90_A0A332K8L3
38	F10	Yes	Full	2	0	1140	94.942	100	691	713453	712764	Backward	cds	710764	717228	+	HKJJMI_16490	clbK	colibactin hybrid non-ribosomal peptide synthetase/type I polyketide synthase ClbK	RefSeq:WP_000222467.1, SO:0001217, UniParc:UPI00000DED09, UniRef:UniRef100_Q0P7K1, UniRef:UniRef50_A0A332K8L3, UniRef:UniRef90_A0A332K8L3
38	F12	Yes	Full	2	0	852	92.844	99	545	713305	712764	Backward	cds	710764	717228	+	HKJJMI_16490	clbK	colibactin hybrid non-ribosomal peptide synthetase/type I polyketide synthase ClbK	RefSeq:WP_000222467.1, SO:0001217, UniParc:UPI00000DED09, UniRef:UniRef100_Q0P7K1, UniRef:UniRef50_A0A332K8L3, UniRef:UniRef90_A0A332K8L3
39	E9	Yes	Full	2	0	813	94.4	100	500	713404	712906	Backward	cds	710764	717228	+	HKJJMI_16490	clbK	colibactin hybrid non-ribosomal peptide synthetase/type I polyketide synthase ClbK	RefSeq:WP_000222467.1, SO:0001217, UniParc:UPI00000DED09, UniRef:UniRef100_Q0P7K1, UniRef:UniRef50_A0A332K8L3, UniRef:UniRef90_A0A332K8L3
41	C7	Yes	Full	2	0	658	91.591	100	440	713295	712862	Backward	cds	710764	717228	+	HKJJMI_16490	clbK	colibactin hybrid non-ribosomal peptide synthetase/type I polyketide synthase ClbK	RefSeq:WP_000222467.1, SO:0001217, UniParc:UPI00000DED09, UniRef:UniRef100_Q0P7K1, UniRef:UniRef50_A0A332K8L3, UniRef:UniRef90_A0A332K8L3
42	B4	Yes	Full	2	0	682	99.2	99	376	713193	712819	Backward	cds	710764	717228	+	HKJJMI_16490	clbK	colibactin hybrid non-ribosomal peptide synthetase/type I polyketide synthase ClbK	RefSeq:WP_000222467.1, SO:0001217, UniParc:UPI00000DED09, UniRef:UniRef100_Q0P7K1, UniRef:UniRef50_A0A332K8L3, UniRef:UniRef90_A0A332K8L3
42	D2	Yes	Full	2	5.58e-91	329	90.308	100	227	713452	713229	Backward	cds	710764	717228	+	HKJJMI_16490	clbK	colibactin hybrid non-ribosomal peptide synthetase/type I polyketide synthase ClbK	RefSeq:WP_000222467.1, SO:0001217, UniParc:UPI00000DED09, UniRef:UniRef100_Q0P7K1, UniRef:UniRef50_A0A332K8L3, UniRef:UniRef90_A0A332K8L3
42	F12	Yes	Full	2	0	837	93.006	100	529	713434	712906	Backward	cds	710764	717228	+	HKJJMI_16490	clbK	colibactin hybrid non-ribosomal peptide synthetase/type I polyketide synthase ClbK	RefSeq:WP_000222467.1, SO:0001217, UniParc:UPI00000DED09, UniRef:UniRef100_Q0P7K1, UniRef:UniRef50_A0A332K8L3, UniRef:UniRef90_A0A332K8L3
43	E11	Yes	Full	2	0	1081	94.394	100	660	713454	712795	Backward	cds	710764	717228	+	HKJJMI_16490	clbK	colibactin hybrid non-ribosomal peptide synthetase/type I polyketide synthase ClbK	RefSeq:WP_000222467.1, SO:0001217, UniParc:UPI00000DED09, UniRef:UniRef100_Q0P7K1, UniRef:UniRef50_A0A332K8L3, UniRef:UniRef90_A0A332K8L3
46	C4	Yes	Full	2	0	902	92.268	96	608	713486	712906	Backward	cds	710764	717228	+	HKJJMI_16490	clbK	colibactin hybrid non-ribosomal peptide synthetase/type I polyketide synthase ClbK	RefSeq:WP_000222467.1, SO:0001217, UniParc:UPI00000DED09, UniRef:UniRef100_Q0P7K1, UniRef:UniRef50_A0A332K8L3, UniRef:UniRef90_A0A332K8L3
47	B3	Yes	Full	2	0	929	96.507	99	549	713571	713028	Backward	cds	710764	717228	+	HKJJMI_16490	clbK	colibactin hybrid non-ribosomal peptide synthetase/type I polyketide synthase ClbK	RefSeq:WP_000222467.1, SO:0001217, UniParc:UPI00000DED09, UniRef:UniRef100_Q0P7K1, UniRef:UniRef50_A0A332K8L3, UniRef:UniRef90_A0A332K8L3
100	H3	Yes	Full	2	6.05e-50	193	97.345	61	154	686968	687078	Forward	cds	680466	690086	+	HKJJMI_16445	clbB	colibactin hybrid non-ribosomal peptide synthetase/type I polyketide synthase ClbB	RefSeq:WP_097291090.1, SO:0001217, UniParc:UPI000BE265E0, UniRef:UniRef100_UPI000BE265E0, UniRef:UniRef50_Q0P7J2, UniRef:UniRef90_Q0P7J2
101	B1	Yes	Full	2	9.85e-95	342	87.594	87	274	701203	700941	Backward	cds	701177	704209	+	HKJJMI_16480	clbI	colibactin polyketide synthase ClbI	RefSeq:WP_000829570.1, SO:0001217, UniParc:UPI00000DED0B, UniRef:UniRef100_Q0P7J9, UniRef:UniRef50_Q0P7J9, UniRef:UniRef90_Q0P7J9
102	F4	Yes	Full	2	2.61e-89	324	99.435	78	193	693234	693058	Backward	cds	692740	693606	+	HKJJMI_16455	clbD	colibactin biosynthesis dehydrogenase ClbD	SO:0001217, UniParc:UPI0001849EAD, UniRef:UniRef100_Q0P7J4, UniRef:UniRef50_A0A0A7RYR4, UniRef:UniRef90_A0A377WNK6
104	D7	Yes	Full	2	3.14e-12	67.6	95.122	27	56	708980	709020	Forward	cds	704253	710753	+	HKJJMI_16485	clbJ	colibactin non-ribosomal peptide synthetase ClbJ	RefSeq:WP_001557059.1, SO:0001217, UniParc:UPI0002A28F18, UniRef:UniRef100_UPI0002A28F18, UniRef:UniRef50_A0A332K8L3, UniRef:UniRef90_W9BPR7
104	D7	Yes	Full	2	3.14e-12	67.6	95.122	27	56	714633	714673	Forward	cds	710764	717228	+	HKJJMI_16490	clbK	colibactin hybrid non-ribosomal peptide synthetase/type I polyketide synthase ClbK	RefSeq:WP_000222467.1, SO:0001217, UniParc:UPI00000DED09, UniRef:UniRef100_Q0P7K1, UniRef:UniRef50_A0A332K8L3, UniRef:UniRef90_A0A332K8L3
104	H6	Yes	Full	2	0	808	98.448	99	455	721603	722053	Forward	cds	721180	725547	+	HKJJMI_16515	clbN	colibactin non-ribosomal peptide synthetase ClbN	RefSeq:WP_001327259.1, SO:0001217, UniParc:UPI00005EF38D, UniRef:UniRef100_Q0P7K4, UniRef:UniRef50_Q0P7K4, UniRef:UniRef90_Q0P7K4
