## Supplementary material for "A genotoxin associated with colorectal cancer linked to gut dysbiosis in children with cystic fibrosis": TableS12

### Sheet: Sheet1
Supplemental Table 12. Filtered blastp results of Clb proteins.
Subject genome	qacc	sallseqid	evalue	bitscore	pident	qcovs	qend	sstart	send
139H	ClbS/DfsB	HKJJMI_16535	6.04e-62	186	53.614	96	165	1	166
139H	ClbS	HKJJMI_16535	1.66e-126	349	100	100	170	1	170
139H	ClbQ	HKJJMI_16530	0	504	100	100	240	1	240
139H	ClbP	HKJJMI_16525	0	1033	100	99	504	1	501
139H	ClbO	HKJJMI_16520	0	1696	100	100	819	1	819
139H	ClbN	HKJJMI_16515	0	3028	100	100	1455	1	1455
139H	ClbM	HKJJMI_16510	0	946	100	100	479	1	479
139H	ClbL	HKJJMI_16505	0	1012	100	100	487	1	487
139H	ClbL	HKJJMI_16495	5.59e-151	426	98.571	43	210	1	210
139H	ClbK	HKJJMI_16490	0	4444	99.954	100	2154	1	2154
139H	ClbK	HKJJMI_16485	0	1265	65.745	54	1707	988	1993
139H	ClbK	HKJJMI_16500	1.25e-79	255	100	9	2154	3	131
139H	ClbJ	HKJJMI_16485	0	4451	99.954	100	2166	1	2166
139H	ClbJ	HKJJMI_16490	0	1268	65.844	97	1993	704	1707
139H	ClbI	HKJJMI_16480	0	2065	100	100	1010	1	1010
139H	ClbH	HKJJMI_16475	0	3263	100	100	1598	1	1598
139H	ClbG	HKJJMI_16470	0	871	100	100	422	1	422
139H	ClbF	HKJJMI_16465	0	780	100	100	376	1	376
139H	ClbE	HKJJMI_16460	2.16e-55	162	100	100	82	1	82
139H	ClbD	HKJJMI_16455	0	601	100	99	289	1	288
139H	ClbC	HKJJMI_16450	0	1792	100	100	866	1	866
139H	ClbB	HKJJMI_16445	0	6620	99.969	100	3206	1	3206
139H	ClbR	HKJJMI_16440	2.61e-47	141	100	100	70	1	70
139H	ClbA	HKJJMI_16435	0	507	100	100	244	1	244
Nissle	ClbS/DfsB	UAM81504.1	2.78e-127	352	100	100	172	1	172
Nissle	ClbS/DfsB	UAM79459.1	2.78e-127	352	100	100	172	1	172
Nissle	ClbS/DfsB	UAM79010.1	2.78e-127	352	100	100	172	1	172
Nissle	ClbS/DfsB	UAM81440.1	5.74e-62	186	53.614	96	165	1	166
Nissle	ClbS	UAM81440.1	1.58e-126	349	100	100	170	1	170
Nissle	ClbS	UAM81504.1	5.67e-62	186	53.614	98	166	1	165
Nissle	ClbS	UAM79459.1	5.67e-62	186	53.614	98	166	1	165
Nissle	ClbS	UAM79010.1	5.67e-62	186	53.614	98	166	1	165
Nissle	ClbQ	UAM81441.1	0	504	100	100	240	1	240
Nissle	ClbP	UAM81442.1	0	1038	100	100	504	1	504
Nissle	ClbO	UAM81443.1	0	1696	100	100	819	1	819
Nissle	ClbN	UAM81444.1	0	3028	100	100	1455	1	1455
Nissle	ClbM	UAM81445.1	0	946	100	100	479	1	479
Nissle	ClbL	UAM81446.1	0	1012	100	100	487	1	487
Nissle	ClbK	UAM81447.1	0	4449	100	100	2154	1	2154
Nissle	ClbK	UAM81448.1	0	1267	65.844	54	1707	988	1993
Nissle	ClbJ	UAM81448.1	0	4452	100	100	2166	1	2166
Nissle	ClbJ	UAM81447.1	0	1268	65.844	97	1993	704	1707
Nissle	ClbI	UAM81449.1	0	2065	100	100	1010	1	1010
Nissle	ClbH	UAM81450.1	0	3263	100	100	1598	1	1598
Nissle	ClbG	UAM81451.1	0	871	100	100	422	1	422
Nissle	ClbF	UAM81452.1	0	780	100	100	376	1	376
Nissle	ClbE	UAM81453.1	2.05e-55	162	100	100	82	1	82
Nissle	ClbD	UAM81454.1	0	604	100	100	289	1	289
Nissle	ClbC	UAM81455.1	0	1792	100	100	866	1	866
Nissle	ClbB	UAM81456.1	0	6622	100	100	3206	1	3206
Nissle	ClbR	UAM81457.1	2.47e-47	141	100	100	70	1	70
Nissle	ClbA	UAM81458.1	0	507	100	100	244	1	244
139G	ClbQ	DNNCMJNN_01009	3.15e-24	88.6	90.244	17	41	1	41
GP0165	ClbS/DfsB	MCL0432258.1	2.9e-127	352	100	100	172	1	172
GP0165	ClbS	MCL0432258.1	5.92e-62	186	53.614	98	166	1	165
GP0192	ClbS/DfsB	MCL0378708.1	2.9e-127	352	100	100	172	1	172
GP0192	ClbS	MCL0378708.1	5.93e-62	186	53.614	98	166	1	165
GP0234	ClbS/DfsB	MDO6325821.1	2.81e-127	352	100	100	172	1	172
GP0234	ClbS/DfsB	MDO6321438.1	5.8e-62	186	53.614	96	165	1	166
GP0234	ClbS	MDO6321438.1	1.59e-126	349	100	100	170	1	170
GP0234	ClbS	MDO6325821.1	5.73e-62	186	53.614	98	166	1	165
GP0234	ClbQ	MDO6321437.1	0	504	100	100	240	1	240
GP0234	ClbP	MDO6321436.1	0	1038	100	100	504	1	504
GP0234	ClbO	MDO6321435.1	0	1696	100	100	819	1	819
GP0234	ClbN	MDO6321434.1	0	3028	100	100	1455	1	1455
GP0234	ClbM	MDO6321433.1	0	946	100	100	479	1	479
GP0234	ClbL	MDO6321432.1	0	1012	100	100	487	1	487
GP0234	ClbK	MDO6321431.1	0	4444	99.954	100	2154	1	2154
GP0234	ClbK	MDO6321430.1	0	1267	65.844	54	1707	988	1993
GP0234	ClbJ	MDO6321430.1	0	4452	100	100	2166	1	2166
GP0234	ClbJ	MDO6321431.1	0	1268	65.844	97	1993	704	1707
GP0234	ClbI	MDO6321429.1	0	2065	100	100	1010	1	1010
GP0234	ClbH	MDO6321428.1	0	3263	100	100	1598	1	1598
GP0234	ClbG	MDO6321427.1	0	871	100	100	422	1	422
GP0234	ClbF	MDO6321426.1	0	780	100	100	376	1	376
GP0234	ClbE	MDO6321425.1	2.07e-55	162	100	100	82	1	82
GP0234	ClbD	MDO6321424.1	0	604	100	100	289	1	289
GP0234	ClbC	MDO6321423.1	0	1790	99.885	100	866	1	866
GP0234	ClbB	MDO6321422.1	0	6621	99.969	100	3206	1	3206
GP0234	ClbR	MDO6321421.1	2.5e-47	141	100	100	70	1	70
GP0234	ClbA	MDO6321420.1	0	507	100	100	244	1	244
GP0247	ClbS/DfsB	MDO6321083.1	2.81e-127	352	100	100	172	1	172
GP0247	ClbS/DfsB	MDO6317052.1	5.8e-62	186	53.614	96	165	1	166
GP0247	ClbS	MDO6317052.1	1.59e-126	349	100	100	170	1	170
GP0247	ClbS	MDO6321083.1	5.73e-62	186	53.614	98	166	1	165
GP0247	ClbQ	MDO6317053.1	0	504	100	100	240	1	240
GP0247	ClbP	MDO6317054.1	0	1038	100	100	504	1	504
GP0247	ClbO	MDO6317055.1	0	1696	100	100	819	1	819
GP0247	ClbN	MDO6317056.1	0	3028	100	100	1455	1	1455
GP0247	ClbM	MDO6317057.1	0	946	100	100	479	1	479
GP0247	ClbL	MDO6317058.1	0	1012	100	100	487	1	487
GP0247	ClbK	MDO6317059.1	0	4444	99.954	100	2154	1	2154
GP0247	ClbK	MDO6317060.1	0	1267	65.844	54	1707	988	1993
GP0247	ClbJ	MDO6317060.1	0	4452	100	100	2166	1	2166
GP0247	ClbJ	MDO6317059.1	0	1268	65.844	97	1993	704	1707
GP0247	ClbI	MDO6317061.1	0	2065	100	100	1010	1	1010
GP0247	ClbH	MDO6317062.1	0	3263	100	100	1598	1	1598
GP0247	ClbG	MDO6317063.1	0	871	100	100	422	1	422
GP0247	ClbF	MDO6317064.1	0	780	100	100	376	1	376
GP0247	ClbE	MDO6317065.1	2.07e-55	162	100	100	82	1	82
GP0247	ClbD	MDO6317066.1	0	604	100	100	289	1	289
GP0247	ClbC	MDO6317067.1	0	1790	99.885	100	866	1	866
GP0247	ClbB	MDO6317068.1	0	6621	99.969	100	3206	1	3206
GP0247	ClbR	MDO6317069.1	2.5e-47	141	100	100	70	1	70
GP0247	ClbA	MDO6317070.1	0	507	100	100	244	1	244
GP0281	ClbS/DfsB	MDO6311629.1	2.81e-127	352	100	100	172	1	172
GP0281	ClbS/DfsB	MDO6308076.1	5.8e-62	186	53.614	96	165	1	166
GP0281	ClbS	MDO6308076.1	1.59e-126	349	100	100	170	1	170
GP0281	ClbS	MDO6311629.1	5.73e-62	186	53.614	98	166	1	165
GP0281	ClbQ	MDO6308077.1	0	504	100	100	240	1	240
GP0281	ClbP	MDO6308078.1	0	1038	100	100	504	1	504
GP0281	ClbO	MDO6308079.1	0	1696	100	100	819	1	819
GP0281	ClbN	MDO6308080.1	0	3028	100	100	1455	1	1455
GP0281	ClbM	MDO6308081.1	0	946	100	100	479	1	479
GP0281	ClbL	MDO6308082.1	0	1012	100	100	487	1	487
GP0281	ClbK	MDO6308083.1	0	4444	99.954	100	2154	1	2154
GP0281	ClbK	MDO6308084.1	0	1267	65.844	54	1707	988	1993
GP0281	ClbJ	MDO6308084.1	0	4452	100	100	2166	1	2166
GP0281	ClbJ	MDO6308083.1	0	1268	65.844	97	1993	704	1707
GP0281	ClbI	MDO6308085.1	0	2065	100	100	1010	1	1010
GP0281	ClbH	MDO6308086.1	0	3263	100	100	1598	1	1598
GP0281	ClbG	MDO6308087.1	0	871	100	100	422	1	422
GP0281	ClbF	MDO6308088.1	0	780	100	100	376	1	376
GP0281	ClbE	MDO6308089.1	2.07e-55	162	100	100	82	1	82
GP0281	ClbD	MDO6308090.1	0	604	100	100	289	1	289
GP0281	ClbC	MDO6308091.1	0	1790	99.885	100	866	1	866
GP0281	ClbB	MDO6308092.1	0	6621	99.969	100	3206	1	3206
GP0281	ClbR	MDO6308093.1	2.5e-47	141	100	100	70	1	70
GP0281	ClbA	MDO6308094.1	0	507	100	100	244	1	244
GP0284	ClbS/DfsB	MDO6316349.1	2.81e-127	352	100	100	172	1	172
GP0284	ClbS/DfsB	MDO6312319.1	5.8e-62	186	53.614	96	165	1	166
GP0284	ClbS	MDO6312319.1	1.59e-126	349	100	100	170	1	170
GP0284	ClbS	MDO6316349.1	5.73e-62	186	53.614	98	166	1	165
GP0284	ClbQ	MDO6312320.1	0	504	100	100	240	1	240
GP0284	ClbP	MDO6312321.1	0	1038	100	100	504	1	504
GP0284	ClbO	MDO6312322.1	0	1696	100	100	819	1	819
GP0284	ClbN	MDO6312323.1	0	3028	100	100	1455	1	1455
GP0284	ClbM	MDO6312324.1	0	946	100	100	479	1	479
GP0284	ClbL	MDO6312325.1	0	1012	100	100	487	1	487
GP0284	ClbK	MDO6312326.1	0	4444	99.954	100	2154	1	2154
GP0284	ClbK	MDO6312327.1	0	1267	65.844	54	1707	988	1993
GP0284	ClbJ	MDO6312327.1	0	4452	100	100	2166	1	2166
GP0284	ClbJ	MDO6312326.1	0	1268	65.844	97	1993	704	1707
GP0284	ClbI	MDO6312328.1	0	2065	100	100	1010	1	1010
GP0284	ClbH	MDO6312329.1	0	3263	100	100	1598	1	1598
GP0284	ClbG	MDO6312330.1	0	871	100	100	422	1	422
GP0284	ClbF	MDO6312331.1	0	780	100	100	376	1	376
GP0284	ClbE	MDO6312332.1	2.07e-55	162	100	100	82	1	82
GP0284	ClbD	MDO6312333.1	0	604	100	100	289	1	289
GP0284	ClbC	MDO6312334.1	0	1790	99.885	100	866	1	866
GP0284	ClbB	MDO6312335.1	0	6621	99.969	100	3206	1	3206
GP0284	ClbR	MDO6312336.1	2.5e-47	141	100	100	70	1	70
GP0284	ClbA	MDO6312337.1	0	507	100	100	244	1	244
GP0306	ClbS/DfsB	MDO6291585.1	2.81e-127	352	100	100	172	1	172
GP0306	ClbS/DfsB	MDO6287174.1	5.8e-62	186	53.614	96	165	1	166
GP0306	ClbS	MDO6287174.1	1.59e-126	349	100	100	170	1	170
GP0306	ClbS	MDO6291585.1	5.74e-62	186	53.614	98	166	1	165
GP0306	ClbQ	MDO6287173.1	0	504	100	100	240	1	240
GP0306	ClbP	MDO6287172.1	0	1038	100	100	504	1	504
GP0306	ClbO	MDO6287171.1	0	1696	100	100	819	1	819
GP0306	ClbN	MDO6287170.1	0	3028	100	100	1455	1	1455
GP0306	ClbM	MDO6287169.1	0	946	100	100	479	1	479
GP0306	ClbL	MDO6287168.1	0	1012	100	100	487	1	487
GP0306	ClbK	MDO6287167.1	0	4444	99.954	100	2154	1	2154
GP0306	ClbK	MDO6287166.1	0	1267	65.844	54	1707	988	1993
GP0306	ClbJ	MDO6287166.1	0	4452	100	100	2166	1	2166
GP0306	ClbJ	MDO6287167.1	0	1268	65.844	97	1993	704	1707
GP0306	ClbI	MDO6287165.1	0	2065	100	100	1010	1	1010
GP0306	ClbH	MDO6287164.1	0	3263	100	100	1598	1	1598
GP0306	ClbG	MDO6287163.1	0	871	100	100	422	1	422
GP0306	ClbF	MDO6287162.1	0	780	100	100	376	1	376
GP0306	ClbE	MDO6287161.1	2.07e-55	162	100	100	82	1	82
GP0306	ClbD	MDO6287160.1	0	604	100	100	289	1	289
GP0306	ClbC	MDO6287159.1	0	1790	99.885	100	866	1	866
GP0306	ClbB	MDO6287158.1	0	6621	99.969	100	3206	1	3206
GP0306	ClbR	MDO6287157.1	2.5e-47	141	100	100	70	1	70
GP0306	ClbA	MDO6287156.1	0	507	100	100	244	1	244
GP0319	ClbS/DfsB	MDO6296298.1	2.79e-127	352	100	100	172	1	172
GP0319	ClbS/DfsB	MDO6292514.1	5.76e-62	186	53.614	96	165	1	166
GP0319	ClbS	MDO6292514.1	1.58e-126	349	100	100	170	1	170
GP0319	ClbS	MDO6296298.1	5.69e-62	186	53.614	98	166	1	165
GP0319	ClbQ	MDO6292513.1	0	504	100	100	240	1	240
GP0319	ClbP	MDO6292512.1	0	1038	100	100	504	1	504
GP0319	ClbO	MDO6292511.1	0	1696	100	100	819	1	819
GP0319	ClbN	MDO6292510.1	0	3028	100	100	1455	1	1455
GP0319	ClbM	MDO6292509.1	0	946	100	100	479	1	479
GP0319	ClbL	MDO6292508.1	0	1012	100	100	487	1	487
GP0319	ClbK	MDO6292507.1	0	4444	99.954	100	2154	1	2154
GP0319	ClbK	MDO6292506.1	0	1267	65.844	54	1707	988	1993
GP0319	ClbJ	MDO6292506.1	0	4452	100	100	2166	1	2166
GP0319	ClbJ	MDO6292507.1	0	1268	65.844	97	1993	704	1707
GP0319	ClbI	MDO6292505.1	0	2065	100	100	1010	1	1010
GP0319	ClbH	MDO6292504.1	0	3263	100	100	1598	1	1598
GP0319	ClbG	MDO6292503.1	0	871	100	100	422	1	422
GP0319	ClbF	MDO6292502.1	0	780	100	100	376	1	376
GP0319	ClbE	MDO6292501.1	2.05e-55	162	100	100	82	1	82
GP0319	ClbD	MDO6292500.1	0	604	100	100	289	1	289
GP0319	ClbC	MDO6292499.1	0	1790	99.885	100	866	1	866
GP0319	ClbB	MDO6292498.1	0	6621	99.969	100	3206	1	3206
GP0319	ClbR	MDO6292497.1	2.48e-47	141	100	100	70	1	70
GP0319	ClbA	MDO6292496.1	0	507	100	100	244	1	244
GP0320	ClbS/DfsB	MDO6276485.1	2.81e-127	352	100	100	172	1	172
GP0320	ClbS/DfsB	MDO6272072.1	5.8e-62	186	53.614	96	165	1	166
GP0320	ClbS	MDO6272072.1	1.59e-126	349	100	100	170	1	170
GP0320	ClbS	MDO6276485.1	5.74e-62	186	53.614	98	166	1	165
GP0320	ClbQ	MDO6272071.1	0	504	100	100	240	1	240
GP0320	ClbP	MDO6272070.1	0	1038	100	100	504	1	504
GP0320	ClbO	MDO6272069.1	0	1696	100	100	819	1	819
GP0320	ClbN	MDO6272068.1	0	3028	100	100	1455	1	1455
GP0320	ClbM	MDO6272067.1	0	946	100	100	479	1	479
GP0320	ClbL	MDO6272066.1	0	1012	100	100	487	1	487
GP0320	ClbK	MDO6272065.1	0	4444	99.954	100	2154	1	2154
GP0320	ClbK	MDO6272064.1	0	1267	65.844	54	1707	988	1993
GP0320	ClbJ	MDO6272064.1	0	4452	100	100	2166	1	2166
GP0320	ClbJ	MDO6272065.1	0	1268	65.844	97	1993	704	1707
GP0320	ClbI	MDO6272063.1	0	2065	100	100	1010	1	1010
GP0320	ClbH	MDO6272062.1	0	3263	100	100	1598	1	1598
GP0320	ClbG	MDO6272061.1	0	871	100	100	422	1	422
GP0320	ClbF	MDO6272060.1	0	780	100	100	376	1	376
GP0320	ClbE	MDO6272059.1	2.07e-55	162	100	100	82	1	82
GP0320	ClbD	MDO6272058.1	0	604	100	100	289	1	289
GP0320	ClbC	MDO6272057.1	0	1790	99.885	100	866	1	866
GP0320	ClbB	MDO6272056.1	0	6621	99.969	100	3206	1	3206
GP0320	ClbR	MDO6272055.1	2.5e-47	141	100	100	70	1	70
GP0320	ClbA	MDO6272054.1	0	507	100	100	244	1	244
GP0322	ClbS/DfsB	MDO6286857.1	2.78e-127	352	100	100	172	1	172
GP0322	ClbS/DfsB	MDO6282491.1	5.75e-62	186	53.614	96	165	1	166
GP0322	ClbS	MDO6282491.1	1.58e-126	349	100	100	170	1	170
GP0322	ClbS	MDO6286857.1	5.68e-62	186	53.614	98	166	1	165
GP0322	ClbQ	MDO6282490.1	0	504	100	100	240	1	240
GP0322	ClbP	MDO6282489.1	0	1038	100	100	504	1	504
GP0322	ClbO	MDO6282488.1	0	1696	100	100	819	1	819
GP0322	ClbN	MDO6282487.1	0	3028	100	100	1455	1	1455
GP0322	ClbM	MDO6282486.1	0	946	100	100	479	1	479
GP0322	ClbL	MDO6282485.1	0	1012	100	100	487	1	487
GP0322	ClbK	MDO6282484.1	0	4444	99.954	100	2154	1	2154
GP0322	ClbK	MDO6282483.1	0	1267	65.844	54	1707	988	1993
GP0322	ClbJ	MDO6282483.1	0	4452	100	100	2166	1	2166
GP0322	ClbJ	MDO6282484.1	0	1268	65.844	97	1993	704	1707
GP0322	ClbI	MDO6282482.1	0	2065	100	100	1010	1	1010
GP0322	ClbH	MDO6282481.1	0	3263	100	100	1598	1	1598
GP0322	ClbG	MDO6282480.1	0	871	100	100	422	1	422
GP0322	ClbF	MDO6282479.1	0	780	100	100	376	1	376
GP0322	ClbE	MDO6282478.1	2.05e-55	162	100	100	82	1	82
GP0322	ClbD	MDO6282477.1	0	604	100	100	289	1	289
GP0322	ClbC	MDO6282476.1	0	1790	99.885	100	866	1	866
GP0322	ClbB	MDO6282475.1	0	6621	99.969	100	3206	1	3206
GP0322	ClbR	MDO6282474.1	2.48e-47	141	100	100	70	1	70
GP0322	ClbA	MDO6282473.1	0	507	100	100	244	1	244
GP0351	ClbS/DfsB	MDO6304042.1	2.81e-127	352	100	100	172	1	172
GP0351	ClbS/DfsB	MDO6299657.1	5.8e-62	186	53.614	96	165	1	166
GP0351	ClbS	MDO6299657.1	1.59e-126	349	100	100	170	1	170
GP0351	ClbS	MDO6304042.1	5.74e-62	186	53.614	98	166	1	165
GP0351	ClbQ	MDO6299656.1	0	504	100	100	240	1	240
GP0351	ClbP	MDO6299655.1	0	1038	100	100	504	1	504
GP0351	ClbO	MDO6299654.1	0	1696	100	100	819	1	819
GP0351	ClbN	MDO6299653.1	0	3028	100	100	1455	1	1455
GP0351	ClbM	MDO6299652.1	0	946	100	100	479	1	479
GP0351	ClbL	MDO6299651.1	0	1012	100	100	487	1	487
GP0351	ClbK	MDO6299650.1	0	4444	99.954	100	2154	1	2154
GP0351	ClbK	MDO6299649.1	0	1267	65.844	54	1707	988	1993
GP0351	ClbJ	MDO6299649.1	0	4452	100	100	2166	1	2166
GP0351	ClbJ	MDO6299650.1	0	1268	65.844	97	1993	704	1707
GP0351	ClbI	MDO6299648.1	0	2065	100	100	1010	1	1010
GP0351	ClbH	MDO6299647.1	0	3263	100	100	1598	1	1598
GP0351	ClbG	MDO6299646.1	0	871	100	100	422	1	422
GP0351	ClbF	MDO6299645.1	0	780	100	100	376	1	376
GP0351	ClbE	MDO6299644.1	2.07e-55	162	100	100	82	1	82
GP0351	ClbD	MDO6299643.1	0	604	100	100	289	1	289
GP0351	ClbC	MDO6299642.1	0	1790	99.885	100	866	1	866
GP0351	ClbB	MDO6299641.1	0	6621	99.969	100	3206	1	3206
GP0351	ClbR	MDO6299640.1	2.5e-47	141	100	100	70	1	70
GP0351	ClbA	MDO6299639.1	0	507	100	100	244	1	244
GP0365	ClbS/DfsB	MDO6268893.1	2.81e-127	352	100	100	172	1	172
GP0365	ClbS/DfsB	MDO6264494.1	5.8e-62	186	53.614	96	165	1	166
GP0365	ClbS	MDO6264494.1	1.59e-126	349	100	100	170	1	170
GP0365	ClbS	MDO6268893.1	5.74e-62	186	53.614	98	166	1	165
GP0365	ClbQ	MDO6264493.1	0	504	100	100	240	1	240
GP0365	ClbP	MDO6264492.1	0	1038	100	100	504	1	504
GP0365	ClbO	MDO6264491.1	0	1696	100	100	819	1	819
GP0365	ClbN	MDO6264490.1	0	3028	100	100	1455	1	1455
GP0365	ClbM	MDO6264489.1	0	946	100	100	479	1	479
GP0365	ClbL	MDO6264488.1	0	1012	100	100	487	1	487
GP0365	ClbK	MDO6264487.1	0	4444	99.954	100	2154	1	2154
GP0365	ClbK	MDO6264486.1	0	1267	65.844	54	1707	988	1993
GP0365	ClbJ	MDO6264486.1	0	4452	100	100	2166	1	2166
GP0365	ClbJ	MDO6264487.1	0	1268	65.844	97	1993	704	1707
GP0365	ClbI	MDO6264485.1	0	2065	100	100	1010	1	1010
GP0365	ClbH	MDO6264484.1	0	3263	100	100	1598	1	1598
GP0365	ClbG	MDO6264483.1	0	871	100	100	422	1	422
GP0365	ClbF	MDO6264482.1	0	780	100	100	376	1	376
GP0365	ClbE	MDO6264481.1	2.07e-55	162	100	100	82	1	82
GP0365	ClbD	MDO6264480.1	0	604	100	100	289	1	289
GP0365	ClbC	MDO6264479.1	0	1790	99.885	100	866	1	866
GP0365	ClbB	MDO6264478.1	0	6621	99.969	100	3206	1	3206
GP0365	ClbR	MDO6264477.1	2.5e-47	141	100	100	70	1	70
GP0365	ClbA	MDO6264476.1	0	507	100	100	244	1	244
GP0377	ClbS/DfsB	MDO6264170.1	2.81e-127	352	100	100	172	1	172
GP0377	ClbS/DfsB	MDO6259759.1	5.8e-62	186	53.614	96	165	1	166
GP0377	ClbS	MDO6259759.1	1.59e-126	349	100	100	170	1	170
GP0377	ClbS	MDO6264170.1	5.74e-62	186	53.614	98	166	1	165
GP0377	ClbQ	MDO6259758.1	0	504	100	100	240	1	240
GP0377	ClbP	MDO6259757.1	0	1038	100	100	504	1	504
GP0377	ClbO	MDO6259756.1	0	1696	100	100	819	1	819
GP0377	ClbN	MDO6259755.1	0	3028	100	100	1455	1	1455
GP0377	ClbM	MDO6259754.1	0	946	100	100	479	1	479
GP0377	ClbL	MDO6259753.1	0	1012	100	100	487	1	487
GP0377	ClbK	MDO6259752.1	0	4444	99.954	100	2154	1	2154
GP0377	ClbK	MDO6259751.1	0	1267	65.844	54	1707	988	1993
GP0377	ClbJ	MDO6259751.1	0	4452	100	100	2166	1	2166
GP0377	ClbJ	MDO6259752.1	0	1268	65.844	97	1993	704	1707
GP0377	ClbI	MDO6259750.1	0	2065	100	100	1010	1	1010
GP0377	ClbH	MDO6259749.1	0	3263	100	100	1598	1	1598
GP0377	ClbG	MDO6259748.1	0	871	100	100	422	1	422
GP0377	ClbF	MDO6259747.1	0	780	100	100	376	1	376
GP0377	ClbE	MDO6259746.1	2.07e-55	162	100	100	82	1	82
GP0377	ClbD	MDO6259745.1	0	604	100	100	289	1	289
GP0377	ClbC	MDO6259744.1	0	1790	99.885	100	866	1	866
GP0377	ClbB	MDO6259743.1	0	6621	99.969	100	3206	1	3206
GP0377	ClbR	MDO6259742.1	2.5e-47	141	100	100	70	1	70
GP0377	ClbA	MDO6259741.1	0	507	100	100	244	1	244
GP0395	ClbS/DfsB	MDO6256596.1	2.81e-127	352	100	100	172	1	172
GP0395	ClbS/DfsB	MDO6252186.1	5.8e-62	186	53.614	96	165	1	166
GP0395	ClbS	MDO6252186.1	1.59e-126	349	100	100	170	1	170
GP0395	ClbS	MDO6256596.1	5.74e-62	186	53.614	98	166	1	165
GP0395	ClbQ	MDO6252185.1	0	504	100	100	240	1	240
GP0395	ClbP	MDO6252184.1	0	1038	100	100	504	1	504
GP0395	ClbO	MDO6252183.1	0	1696	100	100	819	1	819
GP0395	ClbN	MDO6252182.1	0	3028	100	100	1455	1	1455
GP0395	ClbM	MDO6252181.1	0	946	100	100	479	1	479
GP0395	ClbL	MDO6252180.1	0	1012	100	100	487	1	487
GP0395	ClbK	MDO6252179.1	0	4444	99.954	100	2154	1	2154
GP0395	ClbK	MDO6252178.1	0	1267	65.844	54	1707	988	1993
GP0395	ClbJ	MDO6252178.1	0	4452	100	100	2166	1	2166
GP0395	ClbJ	MDO6252179.1	0	1268	65.844	97	1993	704	1707
GP0395	ClbI	MDO6252177.1	0	2065	100	100	1010	1	1010
GP0395	ClbH	MDO6252176.1	0	3263	100	100	1598	1	1598
GP0395	ClbG	MDO6252175.1	0	871	100	100	422	1	422
GP0395	ClbF	MDO6252174.1	0	780	100	100	376	1	376
GP0395	ClbE	MDO6252173.1	2.07e-55	162	100	100	82	1	82
GP0395	ClbD	MDO6252172.1	0	604	100	100	289	1	289
GP0395	ClbC	MDO6252171.1	0	1790	99.885	100	866	1	866
GP0395	ClbB	MDO6252170.1	0	6621	99.969	100	3206	1	3206
GP0395	ClbR	MDO6252169.1	2.5e-47	141	100	100	70	1	70
GP0395	ClbA	MDO6252168.1	0	507	100	100	244	1	244
GP0400	ClbS/DfsB	MDO6241426.1	2.79e-127	352	100	100	172	1	172
GP0400	ClbS/DfsB	MDO6237681.1	5.76e-62	186	53.614	96	165	1	166
GP0400	ClbS	MDO6237681.1	1.58e-126	349	100	100	170	1	170
GP0400	ClbS	MDO6241426.1	5.7e-62	186	53.614	98	166	1	165
GP0400	ClbQ	MDO6237680.1	0	504	100	100	240	1	240
GP0400	ClbP	MDO6237679.1	0	1038	100	100	504	1	504
GP0400	ClbO	MDO6237678.1	0	1696	100	100	819	1	819
GP0400	ClbN	MDO6237677.1	0	3028	100	100	1455	1	1455
GP0400	ClbM	MDO6237676.1	0	946	100	100	479	1	479
GP0400	ClbL	MDO6237675.1	0	1012	100	100	487	1	487
GP0400	ClbK	MDO6237674.1	0	4444	99.954	100	2154	1	2154
GP0400	ClbK	MDO6237673.1	0	1267	65.844	54	1707	988	1993
GP0400	ClbJ	MDO6237673.1	0	4452	100	100	2166	1	2166
GP0400	ClbJ	MDO6237674.1	0	1268	65.844	97	1993	704	1707
GP0400	ClbI	MDO6237672.1	0	2065	100	100	1010	1	1010
GP0400	ClbH	MDO6237671.1	0	3263	100	100	1598	1	1598
GP0400	ClbG	MDO6237670.1	0	871	100	100	422	1	422
GP0400	ClbF	MDO6237669.1	0	780	100	100	376	1	376
GP0400	ClbE	MDO6237668.1	2.06e-55	162	100	100	82	1	82
GP0400	ClbD	MDO6237667.1	0	604	100	100	289	1	289
GP0400	ClbC	MDO6237666.1	0	1790	99.885	100	866	1	866
GP0400	ClbB	MDO6237665.1	0	6621	99.969	100	3206	1	3206
GP0400	ClbR	MDO6237664.1	2.49e-47	141	100	100	70	1	70
GP0400	ClbA	MDO6237663.1	0	507	100	100	244	1	244
GP0409	ClbS/DfsB	MDO6251831.1	2.81e-127	352	100	100	172	1	172
GP0409	ClbS/DfsB	MDO6247449.1	5.8e-62	186	53.614	96	165	1	166
GP0409	ClbS	MDO6247449.1	1.59e-126	349	100	100	170	1	170
GP0409	ClbS	MDO6251831.1	5.73e-62	186	53.614	98	166	1	165
GP0409	ClbQ	MDO6247448.1	0	504	100	100	240	1	240
GP0409	ClbP	MDO6247447.1	0	1038	100	100	504	1	504
GP0409	ClbO	MDO6247446.1	0	1696	100	100	819	1	819
GP0409	ClbN	MDO6247445.1	0	3028	100	100	1455	1	1455
GP0409	ClbM	MDO6247444.1	0	946	100	100	479	1	479
GP0409	ClbL	MDO6247443.1	0	1012	100	100	487	1	487
GP0409	ClbK	MDO6247442.1	0	4444	99.954	100	2154	1	2154
GP0409	ClbK	MDO6247441.1	0	1267	65.844	54	1707	988	1993
GP0409	ClbJ	MDO6247441.1	0	4452	100	100	2166	1	2166
GP0409	ClbJ	MDO6247442.1	0	1268	65.844	97	1993	704	1707
GP0409	ClbI	MDO6247440.1	0	2065	100	100	1010	1	1010
GP0409	ClbH	MDO6247439.1	0	3263	100	100	1598	1	1598
GP0409	ClbG	MDO6247438.1	0	871	100	100	422	1	422
GP0409	ClbF	MDO6247437.1	0	780	100	100	376	1	376
GP0409	ClbE	MDO6247436.1	2.07e-55	162	100	100	82	1	82
GP0409	ClbD	MDO6247435.1	0	604	100	100	289	1	289
GP0409	ClbC	MDO6247434.1	0	1790	99.885	100	866	1	866
GP0409	ClbB	MDO6247433.1	0	6621	99.969	100	3206	1	3206
GP0409	ClbR	MDO6247432.1	2.5e-47	141	100	100	70	1	70
GP0409	ClbA	MDO6247431.1	0	507	100	100	244	1	244
